# Coevolutionary mining of prokaryotic non-coding elements with a genome language model

**DOI:** 10.64898/2026.09.22.753630

**Authors:** David B. Li, Garyk Brixi, Alexandra S. Kim, Mateus B. Fiamenghi, Claudia L. Driscoll, Simone A. Evans, Alex Gao, Natalia N. Ivanova, Nikos C. Kyrpides, Karl Deisseroth, Max E. Wilkinson, Michael A. Fischbach, Brian L. Hie

## Abstract

Microbial genomes encode non-coding RNAs (ncRNAs) and nucleic-acid-interacting proteins essential to biology and biotechnology. However, discovery of these systems remains protein-centric and based on similarity to known sequences. Here, we introduce Minerva, a framework for coevolutionary mining that uses genome language models to predict pairwise interactions directly from sequence. Minerva enables fast, alignment-free prediction of base pairing, monomeric protein contacts, and repetitive sequence motifs. We recover known systems such as CRISPR, detect open-reading-frame signatures at the DNA level without supervision, and predict hundreds of unannotated regions per bacterial genome containing multiple hairpins or repetitive motifs. In Pseudomonadota, we find that the widespread TwoAYGGAY structured RNA family carries large secondary-structure extensions and is often flanked by repetitive motifs. In prophages, we discover that Unknown Group 27 reverse transcriptase systems encode variable arrays of structurally conserved yet sequence-diverse ncRNAs that template complementary DNA hairpin products. Coevolutionary mining with Minerva enables efficient biological discovery across microbial genomes and metagenomes.
