## Supplementary Tables for "Coevolutionary mining of prokaryotic non-coding elements with a genome language model"

### Sheet: Table_S1
Species	Accession Numbers	Phylum	Category
Acidaminococcus fermentans DSM 20731	https://zenodo.org/records/7734779	Bacillota	hCom2
Acidaminococcus sp. D21	https://zenodo.org/records/7734779	Bacillota	hCom2
Acinetobacter baumannii	NZ_CP045110.1; NZ_CP045109.1; NZ_CP045108.1	Pseudomonadota	pathogen
Adlercreutzia equolifaciens DSM 19450	https://zenodo.org/records/7734779	Actinomycetota	hCom2
Agrobacterium fabrum str. C58	NC_003064.2; NC_003063.2; NC_003062.2; NC_003065.3	Pseudomonadota	model organism
Akkermansia muciniphila ATCC BAA 835	https://zenodo.org/records/7734779	Verrucomicrobiota	hCom2
Alistipes finegoldii DSM 17242	https://zenodo.org/records/7734779	Bacteroidota	hCom2
Alistipes ihumii AP11	https://zenodo.org/records/7734779	Bacteroidota	hCom2
Alistipes indistinctus YIT 12060 DSM 22520	https://zenodo.org/records/7734779	Bacteroidota	hCom2
Alistipes onderdonkii DSM 19147	https://zenodo.org/records/7734779	Bacteroidota	hCom2
Alistipes putredinis DSM 17216	https://zenodo.org/records/7734779	Bacteroidota	hCom2
Alistipes senegalensis JC50 DSM 25460	https://zenodo.org/records/7734779	Bacteroidota	hCom2
Alistipes shahii WAL 8301 DSM 19121	https://zenodo.org/records/7734779	Bacteroidota	hCom2
Anaerofustis stercorihominis DSM 17244	https://zenodo.org/records/7734779	Bacillota	hCom2
Anaerostipes caccae DSM 14662	https://zenodo.org/records/7734779	Bacillota	hCom2
Anaerotruncus colihominis DSM 17241	https://zenodo.org/records/7734779	Bacillota	hCom2
Bacillus anthracis str. 'Ames Ancestor'	NC_007530.2; NC_007323.3; NC_007322.2	Bacillota	pathogen
Bacteroides caccae ATCC 43185	https://zenodo.org/records/7734779	Bacteroidota	hCom2
Bacteroides cellulosilyticus DSM 14838	https://zenodo.org/records/7734779	Bacteroidota	hCom2
Bacteroides coprocola DSM 17136	https://zenodo.org/records/7734779	Bacteroidota	hCom2
Bacteroides coprophilus DSM 18228	https://zenodo.org/records/7734779	Bacteroidota	hCom2
Bacteroides dorei 5 1 36	https://zenodo.org/records/7734779	Bacteroidota	hCom2
Bacteroides dorei DSM 17855	https://zenodo.org/records/7734779	Bacteroidota	hCom2
Bacteroides eggerthii DSM 20697	https://zenodo.org/records/7734779	Bacteroidota	hCom2
Bacteroides finegoldii DSM 17565	https://zenodo.org/records/7734779	Bacteroidota	hCom2
Bacteroides fragilis 3 1 12	https://zenodo.org/records/7734779	Bacteroidota	hCom2
Bacteroides intestinalis DSM 17393	https://zenodo.org/records/7734779	Bacteroidota	hCom2
Bacteroides ovatus ATCC 8483	https://zenodo.org/records/7734779	Bacteroidota	hCom2
Bacteroides pectinophilus ATCC 43243	https://zenodo.org/records/7734779	Bacteroidota	hCom2
Bacteroides plebeius DSM 17135	https://zenodo.org/records/7734779	Bacteroidota	hCom2
Bacteroides rodentium DSM 26882	https://zenodo.org/records/7734779	Bacteroidota	hCom2
Bacteroides sp. 1 1 6	https://zenodo.org/records/7734779	Bacteroidota	hCom2
Bacteroides sp. 2 1 16	https://zenodo.org/records/7734779	Bacteroidota	hCom2
Bacteroides sp. 2 1 22	https://zenodo.org/records/7734779	Bacteroidota	hCom2
Bacteroides sp. 3 1 19	https://zenodo.org/records/7734779	Bacteroidota	hCom2
Bacteroides sp. 9 1 42FAA	https://zenodo.org/records/7734779	Bacteroidota	hCom2
Bacteroides sp. D2	https://zenodo.org/records/7734779	Bacteroidota	hCom2
Bacteroides stercoris ATCC 43183	https://zenodo.org/records/7734779	Bacteroidota	hCom2
Bacteroides thetaiotaomicron VPI 5482	https://zenodo.org/records/7734779	Bacteroidota	hCom2
Bacteroides uniformis ATCC 8492	https://zenodo.org/records/7734779	Bacteroidota	hCom2
Bacteroides vulgatus ATCC 8482	https://zenodo.org/records/7734779	Bacteroidota	hCom2
Bacteroides xylanisolvens DSMZ 18836	https://zenodo.org/records/7734779	Bacteroidota	hCom2
Bifidobacterium breve DSM 20213	https://zenodo.org/records/7734779	Actinomycetota	hCom2
Bifidobacterium catenulatum DSM 16992	https://zenodo.org/records/7734779	Actinomycetota	hCom2
Bifidobacterium pseudocatenulatum DSM 20438	https://zenodo.org/records/7734779	Actinomycetota	hCom2
Bilophila wadsworthia ATCC 49260	https://zenodo.org/records/7734779	Thermodesulfobacteriota	hCom2
Blautia hansenii DSM 20583	https://zenodo.org/records/7734779	Bacillota	hCom2
Blautia hydrogenotrophica DSM 10507	https://zenodo.org/records/7734779	Bacillota	hCom2
Blautia sp. KLE 1732 HM 1032	https://zenodo.org/records/7734779	Bacillota	hCom2
Blautia wexlerae DSM 19850	https://zenodo.org/records/7734779	Bacillota	hCom2
Brucella abortus 544	NZ_KB850276.1; NZ_KB850275.1; NZ_KB850274.1	Pseudomonadota	pathogen
Bryantella formatexigens DSM 14469	https://zenodo.org/records/7734779	Bacillota	hCom2
Burkholderia pseudomallei K96243	NC_006351.1; NC_006350.1	Pseudomonadota	pathogen
Burkholderiales bacterium 1 1 47	https://zenodo.org/records/7734779	Pseudomonadota	hCom2
Butyricimonas virosa DSM 23226	https://zenodo.org/records/7734779	Bacteroidota	hCom2
Butyrivibrio crossotus DSM 2876	https://zenodo.org/records/7734779	Bacillota	hCom2
Catenibacterium mitsuokai DSM 15897	https://zenodo.org/records/7734779	Bacillota	hCom2
Clostridiales bacterium VE202 14	https://zenodo.org/records/7734779	Bacillota	hCom2
Clostridiales bacterium VE202 27	https://zenodo.org/records/7734779	Bacillota	hCom2
Clostridioides difficile 630 (Clostridium difficile 630)	NC_008226.2; NC_009089.1	Bacillota	pathogen
Clostridium asparagiforme DSM 15981	https://zenodo.org/records/7734779	Bacillota	hCom2
Clostridium bartlettii DSM 16795	https://zenodo.org/records/7734779	Bacillota	hCom2
Clostridium bolteae ATCC BAA 613	https://zenodo.org/records/7734779	Bacillota	hCom2
Clostridium hathewayi DSM 13479	https://zenodo.org/records/7734779	Bacillota	hCom2
Clostridium hylemonae DSM 15053	https://zenodo.org/records/7734779	Bacillota	hCom2
Clostridium leptum DSM 753	https://zenodo.org/records/7734779	Bacillota	hCom2
Clostridium nexile DSM 1787	https://zenodo.org/records/7734779	Bacillota	hCom2
Clostridium saccharolyticum WM1	https://zenodo.org/records/7734779	Bacillota	hCom2
Clostridium scindens ATCC 35704	https://zenodo.org/records/7734779	Bacillota	hCom2
Clostridium sp. ATCC 29733 VPI C48 50	https://zenodo.org/records/7734779	Bacillota	hCom2
Clostridium sp. L2 50	https://zenodo.org/records/7734779	Bacillota	hCom2
Clostridium sp. M62 1	https://zenodo.org/records/7734779	Bacillota	hCom2
Clostridium spiroforme DSM 1552	https://zenodo.org/records/7734779	Bacillota	hCom2
Clostridium sporogenes ATCC 15579	https://zenodo.org/records/7734779	Bacillota	hCom2
Collinsella aerofaciens ATCC 25986	https://zenodo.org/records/7734779	Actinomycetota	hCom2
Collinsella stercoris DSM 13279	https://zenodo.org/records/7734779	Actinomycetota	hCom2
Coprococcus comes ATCC 27758	https://zenodo.org/records/7734779	Bacillota	hCom2
Coprococcus eutactus ATCC 27759	https://zenodo.org/records/7734779	Bacillota	hCom2
Deinococcus radiodurans R1 = ATCC 13939 = DSM 20539	NZ_CP038666.1; NZ_CP038665.1; NZ_CP038664.1; NZ_CP038663.1	Deinococcota	model organism
Desulfovibrio piger ATCC 29098	https://zenodo.org/records/7734779	Thermodesulfobacteriota	hCom2
Dorea formicigenerans ATCC 27755	https://zenodo.org/records/7734779	Bacillota	hCom2
Dorea longicatena DSM 13814	https://zenodo.org/records/7734779	Bacillota	hCom2
Eggerthella lenta DSM 2243	https://zenodo.org/records/7734779	Actinomycetota	hCom2
Enterococcus faecium	NZ_CP038997.1; NZ_CP038996.1	Bacillota	pathogen
Ethanoligens harbinense YUAN 3	https://zenodo.org/records/7734779	Bacillota	hCom2
Eubacterium biforme DSM 3989	https://zenodo.org/records/7734779	Bacillota	hCom2
Eubacterium eligens ATCC 27750	https://zenodo.org/records/7734779	Bacillota	hCom2
Eubacterium hallii DSM 3353	https://zenodo.org/records/7734779	Bacillota	hCom2
Eubacterium rectale ATCC 33656	https://zenodo.org/records/7734779	Bacillota	hCom2
Eubacterium siraeum DSM 15702	https://zenodo.org/records/7734779	Bacillota	hCom2
Eubacterium ventriosum ATCC 27560	https://zenodo.org/records/7734779	Bacillota	hCom2
Faecalibacterium prausnitzii A2 165	https://zenodo.org/records/7734779	Bacillota	hCom2
Granulicatella adiacens ATCC 49175	https://zenodo.org/records/7734779	Bacillota	hCom2
Holdemania filiformis DSM 12042	https://zenodo.org/records/7734779	Bacillota	hCom2
Intestinimonas butyriciproducens DSM 26588	https://zenodo.org/records/7734779	Bacillota	hCom2
Klebsiella pneumoniae subsp. pneumoniae NTUH-K2044	NC_012731.1; NC_006625.1	Pseudomonadota	pathogen
Lactobacillus ruminis ATCC 25644	https://zenodo.org/records/7734779	Bacillota	hCom2
Megasphaera DSMZ 102144	https://zenodo.org/records/7734779	Bacillota	hCom2
Mitsuokella multacida DSM 20544	https://zenodo.org/records/7734779	Bacillota	hCom2
Escherichia coli str. K-12 substr. MG1655	NC_000913.3	Pseudomonadota	model organism
Mycobacterium tuberculosis H37Rv	NC_000962.3	Actinomycetota	pathogen
Rickettsia prowazekii str. Madrid E	NC_000963.1	Pseudomonadota	pathogen
Bacillus subtilis subsp. subtilis str. 168	NC_000964.3	Bacillota	model organism
Campylobacter jejuni subsp. jejuni NCTC 11168 = ATCC 700819	NC_002163.1	Campylobacterota	pathogen
Pseudomonas aeruginosa PAO1	NC_002516.2	Pseudomonadota	pathogen
Caulobacter vibrioides CB15	NC_002696.2	Pseudomonadota	model organism
Neisseria gonorrhoeae FA 1090	NC_002946.2	Pseudomonadota	pathogen
Streptococcus pneumoniae TIGR4	NC_003028.3	Bacillota	pathogen
Neisseria meningitidis MC58	NC_003112.2	Pseudomonadota	pathogen
Listeria monocytogenes EGD-e	NC_003210.1	Bacillota	pathogen
Staphylococcus aureus subsp. aureus NCTC 8325	NC_007795.1	Bacillota	pathogen
Pseudomonas [fluorescens] SBW25	NC_012660.1	Pseudomonadota	model organism
Lactococcus cremoris subsp. cremoris KW2	NC_022369.1	Bacillota	model organism
Helicobacter pylori	NZ_AP026446.1	Campylobacterota	pathogen
Francisella tularensis subsp. tularensis SCHU S4	NZ_CP010290.1	Pseudomonadota	pathogen
Legionella pneumophila	NZ_CP013742.1	Pseudomonadota	pathogen
Bordetella pertussis	NZ_CP025371.1	Pseudomonadota	pathogen
Cutibacterium acnes KPA171202	NZ_CP025935.1	Actinomycetota	pathogen
Streptomyces coelicolor A3(2)	NZ_CP042324.1	Actinomycetota	model organism
Haemophilus influenzae	NZ_CP085952.1	Pseudomonadota	pathogen
Odoribacter splanchnicus DSM 20712	https://zenodo.org/records/7734779	Bacteroidota	hCom2
Olsenella uli DSM 7084	https://zenodo.org/records/7734779	Actinomycetota	hCom2
Oscillibacter sp. KLE 1728	https://zenodo.org/records/7734779	Bacillota	hCom2
Parabacteroides distasonis ATCC 8503	https://zenodo.org/records/7734779	Bacteroidota	hCom2
Parabacteroides johnsonii DSM 18315	https://zenodo.org/records/7734779	Bacteroidota	hCom2
Parabacteroides merdae ATCC 43184	https://zenodo.org/records/7734779	Bacteroidota	hCom2
Parabacteroides sp. D13	https://zenodo.org/records/7734779	Bacteroidota	hCom2
Prevotella buccae D17	https://zenodo.org/records/7734779	Bacteroidota	hCom2
Prevotella buccalis ATCC 35310	https://zenodo.org/records/7734779	Bacteroidota	hCom2
Prevotella copri DSM 18205	https://zenodo.org/records/7734779	Bacteroidota	hCom2
Roseburia intestinalis L1 82	https://zenodo.org/records/7734779	Bacillota	hCom2
Roseburia inulinivorans DSM 16841	https://zenodo.org/records/7734779	Bacillota	hCom2
Ruminococcus albus strain 8	https://zenodo.org/records/7734779	Bacillota	hCom2
Ruminococcus bromii ATCC 27255	https://zenodo.org/records/7734779	Bacillota	hCom2
Ruminococcus gauvreauii DSM 19829	https://zenodo.org/records/7734779	Bacillota	hCom2
Ruminococcus gnavus ATCC 29149	https://zenodo.org/records/7734779	Bacillota	hCom2
Ruminococcus lactaris ATCC 29176	https://zenodo.org/records/7734779	Bacillota	hCom2
Ruminococcus obeum ATCC 29174	https://zenodo.org/records/7734779	Bacillota	hCom2
Ruminococcus torques ATCC 27756	https://zenodo.org/records/7734779	Bacillota	hCom2
Salmonella enterica subsp. enterica serovar Typhi str. CT18	NC_003385.1; NC_003384.1; NC_003198.1	Pseudomonadota	pathogen
Slackia exigua ATCC 700122	https://zenodo.org/records/7734779	Actinomycetota	hCom2
Slackia heliotrinireducens DSM 20476	https://zenodo.org/records/7734779	Actinomycetota	hCom2
Solobacterium moorei DSM 22971	https://zenodo.org/records/7734779	Bacillota	hCom2
Staphylococcus epidermidis	NZ_CP035290.1; NZ_CP035289.1; NZ_CP035288.1	Bacillota	model organism
Streptococcus thermophilus ATCC 19258	https://zenodo.org/records/7734779	Bacillota	hCom2
Subdoligranulum sp. 4 3 54A2FAA	https://zenodo.org/records/7734779	Bacillota	hCom2
Subdoligranulum variabile DSM 15176	https://zenodo.org/records/7734779	Bacillota	hCom2
Veillonella dispar ATCC 17748	https://zenodo.org/records/7734779	Bacillota	hCom2
Vibrio cholerae O1 biovar El Tor str. N16961	NC_002505.1; NC_002506.1	Pseudomonadota	pathogen
Yersinia pestis A1122	NC_017169.1; NC_017168.1; NC_017170.1	Pseudomonadota	pathogen

### Sheet: Table_S2
Hyperparameter	Minerva-MLM	Minerva-MLM-8k
Parameters	650 million	650 million
Transformer layers	33	33
Attention heads per layer	20	20
Hidden dimension	1280	1280
Context length (tokens)	4096	8192
RoPE base parameter	10000	20000
Peak learning rate	0.0004	0.0001
AdamW β1​, β2​	(0.9, 0.95)	(0.9, 0.95)
Weight decay	0.01	0.01
Warmup steps	2000	4000
Masking probability	0.3	0.3
Effective batch size, tokens	524288	524288
Initialization	gLM2 650M	Minerva-MLM
Nucleotide-loss weight	4.16	4.16
Amino-acid-loss weight	1	1
Training steps	1200000	620000

### Sheet: Table_S3
Name	Sequence
ssExt_pT9_anchor	GTCTCGTGGGCTCGGAGATGTGTATAAGAGACAGTTTTTTTTTTV
ssExt_pG6_anchor	GTCTCGTGGGCTCGGAGATGTGTATAAGAGACAGGGGGGGH
ssd_adapt_top	TCGTCGGCAGCGTCAGATGTGTATAAGAGACAGT
ssd_adapt_bottom	/5Phos/CTGTCTCTTATACACATCTGACGCTGCCGACGA/3AmMO/
Alistipes-putredinis_UG27_T7_plasmid	GAGATCTCGATCCCGCGAAATTAATACGACTCACTATAGGGGAATTGTGAGCGGATAACAATTCCCCTCTAGAAATAATTTTGTTTAACTTTAAGAAGGAGATATACCATGGCAGAAAAGATTCTGCAAATGTTTTTCGACATCGAGCGATGGACGAAAGCAATCGAGAAAGGTGTGGGCAAAGACATCCGGAAAGACCAGCTCATCCGGCTGACCGACGAACATACCCGGCTGGCAATGGCTGAAGCCATGATGCTGGGAAAGTATGAAATCTCTCCGCCCCATACGGCTCAAATCCCCAAAGACAACGGCGAGTTCCGCACAGTGTATGTAAACGAGCCGATGGACCGTGTGATACTCAGTATCGCCAACGACCTCCTGTTTGACTTGATGCCTGAA…
Alistipes-putredinis_UG27_T7_RT_mutant_plasmid	TGCCGCTATGCTTTTCATCGGCGCCGACTACGAAAAGGCGATGAAATTGCTCCGGAAGCGACTGTCTGAGAAATCCATGCAGCTCAATCCGAAAAAGGTGGAATATTTGACCGCTGACCACTGGTTCAAATTCCTCGGGTTCAGCATTAAGGGCAAAATGATTTCTCTCTCGTCCAGCCGTATCAAAACCTTCCAAAAGGAAATCGAACGACGAACGATTCGCAACCGGAATACGACGCTGACAAAGGCAGTCAATTCCGTGAACCGCTATTTGTACAAGGGCAACGGCGAGTTCAGTTGGGCGACACAGATTCTTCCCGTATGTAACGTGCGGAAAGACCTTGACGAACTGAATATGTTTGCCATGGATTGTTTGCGGGCAGTCGCAACCGGTAAACG…
Bacteroides-coprophilus_UG27_T7_plasmid	GAGATCTCGATCCCGCGAAATTAATACGACTCACTATAGGGGAATTGTGAGCGGATAACAATTCCCCTCTAGAAATAATTTTGTTTAACTTTAAGAAGGAGATATACCATGAATGAAGACAAGATATTGCAAATGTTCTTCGACATAGGCCAGTGGACGAAGGCCATTGAGAAAGGCGTGCTGAAAGACATTAGGAAAGACCAACTTATTCGGCTGACCGACGAGCATACCCGTATGGCGATGGCCTATGCCATGCGCCGGGGAAAGTACGAGATTTCCCCTCCCCACACGGCGCAGATACCCAAGGACAACGGTGAGTTCCGCACAGTGTACGTAAACGAGCCGATGGACCGCGTAGTACTGGGTATCGCCAACGACCTGCTCTTCGAGTTGATGCCG…
Bacteroides-coprophilus_UG27_T7_RT_mutant_plasmid	CGCCGCTATGCTTTTTATCGGCAAGGATTATGAAAAAGCGATGGACACACTCCAAAAACGCCTGGAAGATAAATCCATGAAGCTAAATCCCAAGAAAGTGGAATACCTGGCAGCCGATGTCTGGTTCAAGTTCTTAGGATTCAGTATCAAGGGCGGCATGGTCTCGCTCTCGTCATCACGCATCAAGACCTTCCAGCACGAGATCGAGCGGCGGACAATCCGCTGCCGGGACACGACACTGGCAAAAGCCGTGGACGCCGTGAACCGTTACCTGTACAAGGGCGAGTTCAGCTGGGCGATACAGGTATTGCCGGTCTGTAATGTGAAGAGTGACCTCAACGAGCTGAACAAGTTCGTGATGGACTGCTTTAGAGCCATTCAGACGGGCAGGTGCAAGAT…
Bacteroides-sp-9-1-42FAA_UG27_T7_plasmid	GAGATCTCGATCCCGCGAAATTAATACGACTCACTATAGGGGAATTGTGAGCGGATAACAATTCCCCTCTAGAAATAATTTTGTTTAACTTTAAGAAGGAGATATACCATGAATGAAGACAAGATATTGCAAATGTTCTTCGACATAGGCCGGTGGACGAAGGCCATTGAGAAAGGCGTGCTGAAAGACATTAGGAAAGACCAACTTATTCGGCTGACCGACGAGCATACCCGTATGGCGATGGCCTATGCCATGCGCCGGGGAAAGTACGAGATTTCCCCTCCCCACACGGCGCAGATACCCAAGGACAACGGTGAGTTCCGCACAGTGTACGTAAACGAGCCGATGGACCGCGTAGTACTGGGTATCGCCAACGACCTGCTCTTCGAGTTGATGCCG…
Bacteroides-sp-9-1-42FAA_UG27_T7_RT_mutant_plasmid	CGCCGCTATGCTTTTTATCGGCAAGGATTATGAAAAAGCGATGGACACACTCCAAAAACGCCTGGAAGATAAATCCATGAAGCTAAATCCCAAGAAAGTGGAATACCTGGCAGCCGATGTCTGGTTCAAGTTCTTAGGATTCAGTATCAAGGGCGGCATGGTCTCGCTCTCGTCATCACGCATCAAGACCTTCCAGCACGAGATCGAGCGGCGGACAATCCGCTGCCGGGACACGACACTGGCAAAAGCCGTGGACGCCGTGAACCGTTACCTGTACAAGGGCGAGTTCAGCTGGGCGATACAGGTATTGCCGGTCTGTAATGTGAAGAGTGACCTCAACGAGCTGAACAAGTTCGTGATGGACTGCTTTAGAGCCGTTCAGACGGGCAGGTGCAAGAT…
Bacteroides-sp-2-1-16_UG27_T7_plasmid	GAGATCTCGATCCCGCGAAATTAATACGACTCACTATAGGGGAATTGTGAGCGGATAACAATTCCCCTCTAGAAATAATTTTGTTTAACTTTAAGAAGGAGATATACCATGAAAGATAAGATTCTTACAATGTTCTTCGACATTAATAGATGGACAAAAGCAATTGAGAAAGGCGTTCTGAAGGATATTCGGAAGAGCGAACTTATCAAACTGACAGAAGAACCAACCAGAATTCGCATGGCAGAAGCTATGTTGAATGGTAAATATCAAATAACACCACCACATATTGCACAAATCCCGAAGGATAACGGAGAGTTTCGTACTGTATATGTCAATGAACCTATTGACCGTATAATCCTAAACATCGCGAACGATTTGTTATTTGATTTAATGCCAGAG…
Bacteroides-sp-2-1-16_UG27_T7_RT_mutant_plasmid	GGCTGCTATGTTGTTCGTTGGTCCGGACTATGAAAAGGCTATGACCATTTTACAAAAGAGATTGGCCGAAAAATCAATGAATTTGAATCCCAAGAAAGTAGAGTACCTGACTATGGACAAGTGGTTTAAATTTCTAGGTTTCAGCATTAAGGGAAGTATGATTTCTTTCTCTCCCAATCGTCTTAAAACCTTCCAGAAAGAAATAGAATCAAGAACCATCAGAAAACGTGGTATTACGTTGAAGAAGGCTGTGGATTCGGTTAACCGATATTTATATAAAGGCAATGGAGAATATAGTTGGGCGACTCAGACCCTTCCAGTATGTAATGTTCGGGTTGATATTAATGAATTGAATAAATTCGTAATGGATTGCCTTAGAGCCGTTGAAACTGGGAAACA…
Blautia-hansenii_UG27_T7_plasmid	GAGATCTCGATCCCGCGAAATTAATACGACTCACTATAGGGGAATTGTGAGCGGATAACAATTCCCCTCTAGAAATAATTTTGTTTAACTTTAAGAAGGAGATATACCATGACAAGTGTTTTTAAAAAATTGTTAAATGCAGCCAAAAACGGAAGTTATAAAATTTCCCTGCAAGATAAAACTCTGGTCATTAACGGAAGAGAAGTAATTAAAAATGGAATATATTCCAGTGAAAATATTCTTATTGAGCCATCCGATTTGGATGGTTATTTTTATGAAGGAAATGAGATAGAAGAAATTAAAAGCGAACCGTGGAATTGTGTTCGTATGCTTTATGAATTATATAAGTATTCTATTCCAGATAAGAAATGGGATGATAGAAAAAGTGTATTCAAAGCT…
Blautia-hansenii_UG27_T7_RT_mutant_plasmid	TATAGTGCTGCTACAGTTGTCATTGATAATCATGTTGAAAATGTTATTACAGACATGAACAACATTATAAGTAAATATGGAGTCACTTTAAATCCTAAGAAAGTAGAACCTTTGTATTCTGATAAATGGTTTAAATTCTTAGGATTTTTGATTAAGGGAAATCAAATAACTCTAAGTGGAACAAGAGTGAAAAAATTTCAAAAGGAAGTTGAAAAAAGAAGCATTAAAAGACGAAAATGTTCTAGCAAACAAGCAAAAAATGCAATTACAAAATTCCTTTACGAAGGAGAATTTAACTGGGCTACATCATGTTTAAGTATTATAAATGTAGAAAAAGATATCAATGAATTAAATGGTTTTATTATGGATTGTATTCGAGCTTGCGAAACAGGGAAAAAG…
Bacteroides-sp-2-1-16_UG27_T7_ΔbORF_mutant_plasmid	TTGAGATCCTTTTTTTCTGCGCGTAATCTGCTGCTTGCAAAAAAAAAACCACCGCTACCAGCGGTGGTTTGTTTGCCGGATCAAGAGCTACCAACTCTTTTTCCGAAGGTAACTGGCTTCAGCAGAGCGCAGATACCAAATACTGTCCTTCTAGTGTAGCCGTAGTTAGGCCACCACTTCAAGAACTCTGTAGCACCGCCTACATACCTCGCTCTGCTAATCCTGTTACCAGTGGCTGCTGCCAGTGGCGATAAGTCGTGTCTTACAGGGTTGGACTCAAGACGATAGTTACCGGATAAGGCGCAGCGGTCGGGCTGAACGGGGGGTTCGTGCACACAGCCCAGCTTGGAGCGAACGACCTACACCGAACTGAGATACCTACAGCGTGAGCTATGAGAA…
Bacteroides-sp-2-1-16_UG27_T7_ΔsORF_mutant_plasmid	TTGAGATCCTTTTTTTCTGCGCGTAATCTGCTGCTTGCAAAAAAAAAACCACCGCTACCAGCGGTGGTTTGTTTGCCGGATCAAGAGCTACCAACTCTTTTTCCGAAGGTAACTGGCTTCAGCAGAGCGCAGATACCAAATACTGTCCTTCTAGTGTAGCCGTAGTTAGGCCACCACTTCAAGAACTCTGTAGCACCGCCTACATACCTCGCTCTGCTAATCCTGTTACCAGTGGCTGCTGCCAGTGGCGATAAGTCGTGTCTTACAGGGTTGGACTCAAGACGATAGTTACCGGATAAGGCGCAGCGGTCGGGCTGAACGGGGGGTTCGTGCACACAGCCCAGCTTGGAGCGAACGACCTACACCGAACTGAGATACCTACAGCGTGAGCTATGAGAA…
Blautia-hansenii_UG27_T7_ΔbORF_mutant_plasmid	TTGAGATCCTTTTTTTCTGCGCGTAATCTGCTGCTTGCAAACAAAAAAACCACCGCTACCAGCGGTGGTTTGTTTGCCGGATCAAGAGCTACCAACTCTTTTTCCGAAGGTAACTGGCTTCAGCAGAGCGCAGATACCAAATACTGTCCTTCTAGTGTAGCCGTAGTTAGGCCACCACTTCAAGAACTCTGTAGCACCGCCTACATACCTCGCTCTGCTAATCCTGTTACCAGTGGCTGCTGCCAGTGGCGATAAGTCGTGTCTTACCGGGTTGGACTCAAGACGATAGTTACCGGATAAGGCGCAGCGGTCGGGCTGAACGGGGGGTTCGTGCACACAGCCCAGCTTGGAGCGAACGACCTACACCGAACTGAGATACCTACAGCGTGAGCTATGAGA…
Blautia-hansenii_UG27_T7_ΔsORF_mutant_plasmid	TTGAGATCCTTTTTTTCTGCGCGTAATCTGCTGCTTGCAAACAAAAAAACCACCGCTACCAGCGGTGGTTTGTTTGCCGGATCAAGAGCTACCAACTCTTTTTCCGAAGGTAACTGGCTTCAGCAGAGCGCAGATACCAAATACTGTCCTTCTAGTGTAGCCGTAGTTAGGCCACCACTTCAAGAACTCTGTAGCACCGCCTACATACCTCGCTCTGCTAATCCTGTTACCAGTGGCTGCTGCCAGTGGCGATAAGTCGTGTCTTACCGGGTTGGACTCAAGACGATAGTTACCGGATAAGGCGCAGCGGTCGGGCTGAACGGGGGGTTCGTGCACACAGCCCAGCTTGGAGCGAACGACCTACACCGAACTGAGATACCTACAGCGTGAGCTATGAGA…
